# The Data Distillery: A Graph Framework for Semantic Integration and Querying of Biomedical Data

**DOI:** 10.1101/2025.08.11.666099

**Authors:** Taha Mohseni Ahooyi, Benjamin Stear, J. Alan Simmons, Vincent T. Metzger, Praveen Kumar, John Erol Evangelista, Daniel J. B. Clarke, Zhuorui Xie, Heesu Kim, Sherry L. Jenkins, Mano R. Maurya, Srinivasan Ramachandran, Eoin Fahy, Thomas H. Gillespie, Fahim T. Imam, Natallia Kokash, Matthew E. Roth, Robert Fullem, Dubravka Jevtic, Aleks Mihajlovic, Michael Tiemeyer, Clara Bakker, Andrew J. Schroeder, Julia Markowski, Jared Nedzel, Dave D. Hill, James Terry, Christopher Nemarich, Jyl Boline, Peter J. Park, Kristin G. Ardlie, Jeet Vora, Raja Mazumder, Rene Ranzinger, Bernard de Bono, Shankar Subramaniam, Jeffrey S. Grethe, Jeremy J. Yang, Christophe G. Lambert, Adam Resnick, Aleks Milosavljevic, Avi Ma’ayan, Jonathan C. Silverstein, Deanne M. Taylor

## Abstract

The Data Distillery Knowledge Graph (DDKG) is a framework for semantic integration and querying of biomedical data across domains. Built for the NIH Common Fund Data Ecosystem, it supports translational research by linking clinical and experimental datasets in a unified graph model. Clinical standards such as ICD-10, SNOMED, and DrugBank are integrated through UMLS, while genomics and basic science data are structured using ontologies and standards such as HPO, GENCODE, Ensembl, STRING, and ClinVar. The DDKG uses a property graph architecture based on the UBKG infrastructure and supports ontology-based ingestion, identifier normalization, and graph-native querying. The system is modular and can be extended with new datasets or schema modules. We demonstrate its utility for informatics queries across eight use cases, including regulatory variant analysis, tissue-specific expression, biomarker discovery, and cross-species variant prioritization. The DDKG is accessible via a public interface, a programmatic API, and downloadable builds for local use.
