## Supplementary File 2 for "The Data Distillery: A Graph Framework for Semantic Integration and Querying of Biomedical Data"

Gene_Symbol	Cohort_Var_Freq	Linked_HPO_Code	HPO_Term
PCNT	56	HP:0001631	Atrial Septal Defects
NSD2	44	HP:0001631	Atrial Septal Defects
BRAF	40	HP:0001631	Atrial Septal Defects
SEMA3E	32	HP:0001631	Atrial Septal Defects
NSD1	28	HP:0001631	Atrial Septal Defects
FLNB	28	HP:0001631	Atrial Septal Defects
KAT6B	24	HP:0001631	Atrial Septal Defects
BAZ1B	24	HP:0001631	Atrial Septal Defects
RAF1	24	HP:0001631	Atrial Septal Defects
NODAL	20	HP:0001631	Atrial Septal Defects
NIPBL	20	HP:0001631	Atrial Septal Defects
CREBBP	16	HP:0001631	Atrial Septal Defects
EP300	16	HP:0001631	Atrial Septal Defects
KAT6A	16	HP:0001631	Atrial Septal Defects
GDF1	12	HP:0001631	Atrial Septal Defects
CEP290	12	HP:0001631	Atrial Septal Defects
SETD5	12	HP:0001631	Atrial Septal Defects
TBX4	8	HP:0001631	Atrial Septal Defects
GATA4	8	HP:0001631	Atrial Septal Defects
NKX2-5	4	HP:0001631	Atrial Septal Defects
MEGF8	4	HP:0001631	Atrial Septal Defects
CITED2	4	HP:0001631	Atrial Septal Defects
TBX20	4	HP:0001631	Atrial Septal Defects
JAG1	4	HP:0001631	Atrial Septal Defects
PTPN11	4	HP:0001631	Atrial Septal Defects
GATA6	4	HP:0001631	Atrial Septal Defects
GATA5	4	HP:0001631	Atrial Septal Defects
